# A genome-wide association study of neonatal metabolites

**DOI:** 10.1101/2023.11.25.568687

**Authors:** Quanze He, Hankui Liu, Lu Lu, Qin Zhang, Qi Wang, Benjing Wang, Xiaojuan Wu, Liping Guan, Jun Mao, Ying Xue, Chunhua Zhang, Yuxing He, Xiangwen Peng, Huanhuan Peng, Kangrong Zhao, Hong Li, Xin Jin, Lijian Zhao, Jianguo Zhang, Ting wang

**Author notes:** These authors contributed equally (Quanze He, Hankui Liu). Correspondence: Prof. Ting Wang, The Affiliated Suzhou Hospital of Nanjing Medical University, Suzhou 215000, Jiangsu Province, China;. Prof. Jianguo Zhang, BGI-Shenzhen, Shenzhen 518083, China;. Prof. Lijian Zhao, BGI Genomics, BGI-Shenzhen, Shenzhen 518083, China;. Prof. Xin Jin, BGI-Shenzhen, Shenzhen 518083, China;.

## Abstract

The hereditary component significantly influences the concentration of metabolites in adults. Nevertheless, the precise influence of genetic factors on neonatal metabolites remains uncertain. To bridge this gap, we employed genotype imputation techniques on large-scale low-pass genome data obtained from non-invasive prenatal testing. Subsequently, we conducted association studies on a total of 75 metabolic components in neonates. The study identified a total 17 previous reported associations and 13 novel discovered associations between single nucleotide polymorphisms and metabolic components. These associations were initially found in the discovery cohort (8,744 participants) and subsequently confirmed in a replication cohort (19,041 participants). The average heritability of metabolic components was calculated to be 76.2%, with a range of 69-78.8%. The aforementioned findings offer valuable insights pertaining to the genetic architecture of neonatal metabolism.

**In Brief:** Large-scale genomes of maternal non-invasive prenatal testing provide insights into the genetic contribution to neonatal metabolism.

**Highlights:** GWAS of 27,785 low-pass genomes revealed 13 novel associations of neonatal metabolic components.

Estimated an average of 76.2% heritability of neonatal metabolic components and showed the individual concentration can be accurately predicted from polygenic risk scores.

A total of 17 established relationships have been observed, providing evidence that maternal genomes can be utilized in neonatal metabolite GWAS.
