## Supplementary tables for "A genome-wide association study of neonatal metabolites"

### Sheet: Table S1
Table S1: Neonatal metabolic components
Independent metabolites		Ratios
Amino acid	Carnitines
Citrulline (Cit)	Free Carnitine (C0)	C0/(C16+18)
Phenylalanine (Phe)	Acetylcarnitine (C2)	C3/C2
Methionine (Met)	Propionylcarnitine (C3)	C4/C2
Tyrosine (Tyr)	Malonylcarnitine+3-Hydroxy-butyrylcarnitine1 (C3DC+C4-OH)	C4/C3
Alanine (Ala)	Butyrylcarnitine (C4)	C5/C0
Leucine+Isoleucine+Hydroxyproline1 (Leu+Ile+Pro-OH)	Methylmalonyl+3-Hydroxy-isovalerylcarnitine1 (C4DC+C5-OH)	(C4DC+C5-OH)/C8
Arginine (Arg)	Isovalerylcarnitine (C5)	(C4DC+C5-OH)/C0
Ornithine (Orn)	Tiglylcarnitine (C5:1)	C8/C2
Glycine (Gly)	Glutarylcarnitine3-Hydroxy-hexanoylcarnitine1 (C5DC+C6-OH)	C8/C10
Proline (Pro)	Hexanoylcarnitine (C6)	C14:1/C16
Valine (Val)	Adipylcarnitine (C6DC)	C16-OH/C16
Ketones	Octanoylcarnitine (C8)	PHE/TYR
Succinylacetone (Sa)	Octenoylcarnitine (C8:1)	MET/PHE
	Decanoylcarnitine (C10)	CIT/ARG
	Decenoylcarnitine (C10:1)	CIT/PHE
	Decadienoylcarnitine (C10:2)	ARG/PHE
	Dodecanoylcarnitine (C12)	ORN/CIT
	Dodecenoylcarnitine (C12:1)	ALA/CIT
	Tetradecanoylcarnitine (Myristoylcarnitine) (C14)	ARG/ORN
	Tetradecenoylcarnitine (C14:1)	SA/PHE
	Tetradecadienoylcarnitine (C14:2)	MET/CIT
	3-Hydroxy-tetradecanoylcarnitine (C14-OH)	C14:1/C2
	Hexadecanoylcarnitine (Palmitoylcarnitine) (C16)	PHE/(C3+C6)
	Hexadecenoylcarnitine (C16:1)	C3/C0
	3-Hydroxy-hexadecanoylcarnitine (C16-OH)	C3/MET
	3-Hydroxy-hexadecenoylcarnitine (C16:1-OH)	(C3DC+C4-OH)/C10
	Octadecanoylcarnitine (Stearoylcarnitine) (C18)	(C0+C2+C3+C16+C18:1+C18)/CIT
	Octadecenoylcarnitine (Oleylcarnitine) (C18:1)	(C5DC+C6-OH)/(C4DC+C5-OH)
	Octadecadienoylcarnitine (Linoleylcarnitine) (C18:2)	(LEU+ILE+PRO-OH)/PHE
	3-Hydroxy-octadecanoylcarnitine (C18-OH)	(LEU+ILE+PRO-OH)/TYR
	3-Hydroxy-octadecenoylcarnitine (C18:1-OH)	(C16+C18:1)/C2
		(C5DC+C6-OH)/(C3DC+C4-OH)
1 Analytes in these rows are either isomers or isobars and cannot be distinguished in the tandem mass spectrometry experiment.

### Sheet: Table S2
Table S2: Loci associated with maternal BMI and height
Traits	SNP	Allele frequency		Gene	P-value			Report trait in GWAS Catalog
		Our study	1000 genomes		Discovery	Replication	Meta-analysis
BMI	rs545608	0.145	0.177	CRYZL2P-SEC16B	4.23e-09	4.58e-08	1.84e-14	BMI, Type 2diabetes, Body fat
	rs7206410	0.113	0.169	FTO	1.85e-07	8.24e-09	1.58e-14	Obesity
Height	rs7571816	0.518	0.463	DIS3L2	1.23e-08	7.02e-08	3.69e-14	Body height

### Sheet: Table S3
Table S3: Loci associated with neonatal metabolic components
Metabolic components	SNP	Allele frequency						Gene	P-value				GWAS Catalog
		Discovery	Replication	1000 Genomes	gnomAD EAS	gnomAD EAS female	gnomAD EAS male		Discovery	Replication	Meta-analysis	Trend test	Report	Related phenotype
Methylmalonyl+3-Hydroxy-isovalerylcarnitine1 (C4DC+C5-OH)	rs1075650	0.093	0.0959703	0.1538	0.16808	0.169298	0.167125	IER5L	9.24e-10	2.4e-25	1.5e-33	1.3e-12	Known	Methylmalonylcarnitine (C4DC)
Methylmalonyl+3-Hydroxy-isovalerylcarnitine1 (C4DC+C5-OH)	rs10988200	0.598	0.60256	0.626	0.588395	0.594547	0.583564	CRAT	1.27e-55	7.6e-82	5.9e-134	3.2e-57	Known	Succinylcarnitine (C4DC); 3-Hydroxyisovalerylcarnitine / Leucine|Isoleucine; Methylmalonylcarnitine / Propionylcarnitine;
Decenoylcarnitine (C10:1)	rs11211403	0.715	0.762266	0.6885	0.714977	0.717047	0.713347	CYP4A11	7.78e-10	1.8e-12	2.2e-20	1.8e-06	Novel	Glucuronide, Pimeloylcarnitine/3-methyladipoylcarnitine (C7-DC), Adipoylcarnitine (C6-DC), Dodecanedioate(C12-DC), Tetradecanedioate, 3-Hydroxysebacate; 10-undecenoate (11:1n1)
(C3DC+C4-OH)/C10	rs1144337	0.698	0.703297	0.7351	0.728836	0.731343	0.726865	MSH4	3.86e-08	5.3e-11	1.9e-17	1.4e-08	Novel	O-Lactobacillales_HB
(C3DC+C4-OH)/C10	rs1146593	0.73	0.7189	0.744	0.748429	0.74669	0.749823	ACADM	4.31e-11	2e-12	2.4e-21	2.9e-10	Known	Hexanoylcarnitine(C6);Octanoylcarnitine (C8), Decanoylcarnitine (C10); Acetylcarnitine (C2)/Hexanoylcarnitine(C6);Decanoylcarnitine(C12); Hexanoylglutamine; Isocaproylglutamine
Hexanoylcarnitine (C6)	rs1146593	0.73	0.7189	0.744	0.748429	0.74669	0.749823	ACADM	5.49e-12	5e-17	4.1e-27	6.7e-11	Known	Hexanoylcarnitine(C6);Octanoylcarnitine (C8), Decanoylcarnitine (C10); Acetylcarnitine (C2)/Hexanoylcarnitine(C6);Decanoylcarnitine(C12); Hexanoylglutamine; Isocaproylglutamine
Octanoylcarnitine (C8)	rs1146593	0.73	0.7189	0.744	0.748429	0.74669	0.749823	ACADM	6.74e-10	1.2e-16	6.3e-25	2.1e-09	Known	Hexanoylcarnitine(C6);Octanoylcarnitine (C8), Decanoylcarnitine (C10); Acetylcarnitine (C2)/Hexanoylcarnitine(C6);Decanoylcarnitine(C12); Hexanoylglutamine; Isocaproylglutamine
Tyrosine (TYR)	rs1154513	0.884	0.865472	0.8601	0.854151	0.845614	0.860807	CFAP251	1.7e-19	5.3e-31	1.8e-48	1.2e-13	Novel	2-Hydroxyisobutyrate; 4-Hydroxyphenylpyruvate; 2-Hydroxyisobutyrate concentration
Tyrosine (TYR)	rs1169093	0.896	0.867482	0.8542	0.852896	0.847368	0.857241	BCL7A	8.44e-18	1.7e-29	2.5e-45	4.1e-12	Novel	The detail metabolite not reported in reported studies
Methylmalonyl+3-Hydroxy-isovalerylcarnitine1 (C4DC+C5-OH)	rs11853249	0.502	0.488488	0.4633	0.472297	0.475417	0.469863	RPS27L	3.73e-07	2.9e-05	4.6e-10	4.2e-06	Known	Succinylcarnitine (C4-DC)
Adipylcarnitine (C6DC)	rs12082305	0.179	0.141646	0.1696	0.200963	0.205521	0.197387	MAGOH	6.73e-10	5.9e-06	2e-12	1.4e-09	Novel	Glutaroylcarnitine (C5DC);
Free Carnitine (C0)	rs12363572	0.048	0.0203588	0.0675	0.0751735	0.0770246	0.0737311	PPP6R3	2.63e-15	1.7e-09	4.9e-21	1.3e-12	Novel	Cerotoylcarnitine (C26)
Octanoylcarnitine (C8)	rs12401729	0.269	0.288729	0.2639	0.268519	0.26696	0.269732	MSH4	4.3e-07	2.4e-14	5.7e-20	1.3e-06	Novel	O-Lactobacillales_HB
Hexanoylcarnitine (C6)	rs1251274	0.698	0.705573	0.7351	0.728185	0.731514	0.725585	MSH4	1.25e-07	1.6e-14	1.1e-20	1.1e-07	Novel	O-Lactobacillales_HB
Hexanoylcarnitine (C6)	rs12703	0.712	0.703108	0.7371	0.729792	0.732252	0.727865	RABGGTB	4.53e-07	4.8e-14	1.3e-19	5e-07	Known	Decanoylcarnitine (C10); Hexanoylcarnitine (C6); Octanoylcarnitine (C8)
Butyrylcarnitine (C4)	rs12832102	0.09	0.0756987	0.1111	0.128908	0.127632	0.12991	ACADS	3.48e-17	7.3e-20	2.6e-34	4.6e-14	Known	Butyrylcarnitine(C4) / Isobutyrylcarnitine; Butyrylcarnitine (C4); 5-hydroxyhexanoate; ethylmalonate; N-formylmethionine; triacetate lactone
Tyrosine (TYR)	rs1795967	0.88	0.890449	0.875	0.864358	0.86116	0.866874	PSMD9	5.82e-32	2.7e-36	8.9e-65	9.4e-20	Novel	4-Hydroxy-phenylpyruvate; beta-Hydroxy-isovalerate; 3-Hydroxy-phenylacetate
Proline (PRO)	rs1808319	0.883	0.714538	0.8175	-	-	-	PRODH	7.06e-26	8.3e-06	1.1e-21	2.4e-20	Known	Proline (PRO); Alanine (Ala)
Octenoylcarnitine (C8:1)	rs1859000	0.127	0.119955	0.1677	0.181836	0.18114	0.182381	ACSM2A	5.59e-09	8.8e-05	2.7e-10	7e-06	Novel	3-Hydroxyhexanoate; Indoleacetylglutamine
Adipylcarnitine (C6DC)	rs2229291	0.21	0.154818	0.1696	0.198728	0.205004	0.193814	CPT2	1.41e-10	3.5e-06	3.1e-13	3.2e-11	Known	Adipoylcarnitine (C6DC); Glutarylcarnitine (C5-DC)
Tyrosine (TYR)	rs2596144	0.881	0.892808	0.8681	0.858851	0.855136	0.861761	HPD	8.25e-31	3.3e-38	6.6e-66	1.4e-18	Novel	2-Hydroxyisobutyrate; 4-Hydroxyphenylpyruvate; 2-Hydroxyisobutyrate concentration
Butyrylcarnitine (C4)	rs35525135	0.055	0.0374315	0.0625	0.0643736	0.0666082	0.0626283	MLEC	6.35e-18	9.4e-11	2.2e-24	3.1e-14	Known	Butyrylcarnitine (C4), Isobutyrylcarnitine
Methylmalonyl+3-Hydroxy-isovalerylcarnitine1 (C4DC+C5-OH)	rs4713	0.583	0.592737	0.6101	0.578602	0.584507	0.573985	PTPA	5.15e-58	8.3e-84	2.2e-138	4.7e-61	Known	2-Methylmalonylcarnitine (C4-DC); Succinylcarnitine (C4DC); Methylmalonylcarnitine
Butyrylcarnitine (C4)	rs553328	0.939	0.93187	0.9008	0.892225	0.897807	0.88786	CABP1	3.69e-11	2.6e-12	3.6e-21	1.3e-10	Known	Butyrylcarnitine (C4)
ORN/CIT	rs6142615	0.794	0.772397	0.7381	0.743101	0.739188	0.746181	TM9SF4	3.4e-07	2.2e-05	1.4e-11	1.2e-07	Novel	The detail metabolite not reported in reported studies
Butyrylcarnitine (C4)	rs695948	0.072	0.0587924	0.0982	0.111966	0.109991	0.113512	UNC119B	2.01e-18	3.4e-18	3.4e-32	2.7e-14	Known	Butyrylcarnitine(C4), Isobutyrylcarnitine
Adipylcarnitine (C6DC)	rs75854125	0.204	0.17708	0.1667	0.197648	0.199033	0.196564	LRP8	1.62e-10	8e-06	9.3e-13	7.8e-10	Novel	Cerebellar vermal lobules VIII X
Octanoylcarnitine (C8)	rs77979447	0.194	0.284336	0.249	0.250483	0.249561	0.251206	ASB17	5.71e-08	9.1e-13	4.8e-19	1.3e-06	Known	Decanoylcarnitine(C10); Hexanoylcarnitine(C6); Octanoylcarnitine(C8)
(C3DC+C4-OH)/C10	rs79322031	0.282	0.283956	0.251	0.252792	0.249781	0.255144	ASB17	4.33e-09	2.3e-09	2.2e-16	2.4e-09	Known	Decanoylcarnitine(C10); Hexanoylcarnitine(C6); Octanoylcarnitine(C8)
C8/C2	rs814880	0.261	0.253087	0.247	0.251833	0.251097	0.25241	SLC44A5	3.96e-09	2.1e-20	5.2e-28	1.7e-09	Known	Tetradecenoylcarnitine (C14:1); Dodecanoylcarnitine (C12); Decanoylcarnitine (C10); Octanoylcarnitine (C8);

### Sheet: Table S4
Table S4: Inherited metabolic disorders
OMIM ID	Disease Name	Causal gene	Metabolite marker
OMIM:207800	Argininemia	ARG1	Arg↑; Arg/Phe↑
OMIM:215700	Citrullinemia Type I	ASS1	Cit↑; Cit/Phe↑; Cit/Tyr↑
OMIM:605814	Citrullinemia Type II	SLC25A13
OMIM:311250	Ornithine transcarbamylase deficiency	OTC	Cit↓; Orn↑
OMIM:261640	Hyperphenylalaninemia, BH4-DEFICIENT, A	PTS	Phe↑; Phe/Tyr↑
OMIM:233910	Hyperphenylalaninemia, BH4-DEFICIENT, B	GCH1
OMIM:261630	Hyperphenylalaninemia, BH4-DEFICIENT, C	QDPR
OMIM:264070	Hyperphenylalaninemia, BH4-DEFICIENT, D	PCBD1
OMIM:617384	Hyperphenylalaninemia, mild, non-BH4-deficient	DNAJC12
OMIM:261600	Phenylketonuria	PAH
OMIM:277410	Methylmalonic aciduria and homocystinuria, cblD type	MMADHC	Met↑; Met/Leu↑; Met/Phe↑
OMIM:277400	Methylmalonic aciduria and homocystinuria , cblC type, digenic	MMACHC
		PRDX1
OMIM:276700	Tyrosinemia type I	FAH	Tyr↑; SA↑
OMIM:276600	Tyrosinemia type II	TAT	Tyr↑
OMIM:276710	Tyrosinemia type III	HPD	Tyr↑
OMIM:248600	Maple syrup urine disease	DBT	Leu↑; Leu/Phe↑； Leu/Ala↑
		BCKDHB
		BCKDHA
OMIM:605899	Glycine encephalopathy	AMT	Gly↑
		GLDC
		GCSH
OMIM:251100	Methylmalonic aciduria, vitamin B12-responsive, cblA type	MMAA	C3↑; C3/C2↑; C3/C4↑
OMIM:251110	Methylmalonic aciduria, vitamin B12-responsive, cblB type	MMAB
OMIM:277400	Methylmalonic aciduria and homocystinuria, cblC type	MAHCC
		PRDX1
OMIM:277410	Methylmalonic aciduria, cblD type	MMADHC
OMIM:277380	Methylmalonic aciduria and homocystinuria, cblF type	LMBRD1
OMIM:309541	Methylmalonic aciduria and homocysteinemia, cblX type	HCFC1
OMIM:614857	Methylmalonic aciduria and homocysteinemia, cblJ type	MAHCJ
OMIM:606054	Propionic acidemia	PCCB
		PCCA
OMIM:611283	Isobutyryl-CoA dehydrogenase deficiency	ACAD8	C4↑; C4/C2↑; C4/C3↑
OMIM:243500	Isovaleric acidemia	IVA	C5↑; C5/C4↑; C5/C3↑; C5/C8↑; C5/C6↑
OMIM:231670	Glutaric acidemia type I	GCDH	C5DC↑; C5DC/C4↑; C5DC/C8↑; C5DC/C12↑
OMIM:210200	3-Methylcrotonyl-CoA carboxylase 1 deficiency	MCCC1	C5OH↑; C5OH/C3↑
OMIM:210210	3-Methylcrotonyl-CoA carboxylase 2 deficiency	MCCC2
OMIM:203750	Alpha-methylacetoacetic aciduria	ACAT1	C5:1↑; C4DC↑; C4DC/C0↑; C4DC/C3↑; C4DC/C8↑
OMIM:253260	Biotinidase deficiency	BTD	C4DC↑; C4DC/C0↑; C4DC/C3↑; C4DC/C8↑
OMIM:253270	Holocarboxylase synthetase deficiency	HLCS
OMIM:212140	Carnitine deficiency	SLC22A5	C0↓
OMIM:255120	CPT deficiency, hepatic, type IA	CPT1A	C0↑
OMIM:231680	Glutaric acidemia II	ETFA	C4↑; C5↑; C5DC↑; C6↑; C8↑; C10↑; C10:1↑; C10:2↑; C12↑; C12:1↑; C14↑; C14:1↑; C14:2↑; C16↑
		ETFB
		ETFDH
OMIM:201450	Acyl-CoA dehydrogenase, medium chain, deficiency of; ACADMD	ACADM	C6↑; C8↑; C10↑; C10:1↑; C10:2↑; C12↑; C12:1↑; C8/C6↑; C18/C10↑; C8:1↑;
OMIM:201475	VLCAD deficiency	ACADVL	C14↑; C14:1↑; C14:2↑; C14:1/C4↑; C14↑;
OMIM:201470	Acyl-CoA dehydrogenase, short-chain, deficiency of; ACADSD	ACADS	C4↑; C4/C2↑; C4/C3↑; C4/C8↑;
↑: The metabolite is over the normal level of person
↓: The metabolite is lower the normal level of person
